# Three-dimensional tissue platform co-laid with native collagen fibers and cells for phenotypic screening of stem cell interactions

**DOI:** 10.1101/2025.02.28.640824

**Authors:** Rui Tang, Aixiang Ding, Chen Fu, Kentaro Umerori, Marvin Rivera, Daniel S. Alt, Christopher M. Carmean, Li Li, Steven J. Eppell, Anthony Wynshaw-Boris, Eben Alsberg

**Author notes:** (RT), (EA).

## Abstract

Phenotypic screening of cell-cell and cell-matrix interactions is critical yet challenging for drug discovery and disease modeling. In this study, a scalable 3D tissue platform was developed by co-laying extracted natural insoluble collagen fibers, mesenchymal stem cells, endothelial cells, and neural progenitor cells for phenotypic screening. Cell growth and interactions were enhanced in the co-laid platform, evident through increased cell proliferation, viability, and vascularization. Dense vascular networks rapidly formed through cell-cell and cell-matrix interactions without adding a traditionally needed growth factor set. Both *in vitro* and implantation studies confirmed that these blood vessels were of human origin. To evaluate the phenotypic screening of cell-cell and cell-matrix interactions, we propose a phenotype screening prototype for stem cell interactions that utilized multivariate analysis encompassing both cell-cell and cell-matrix interactions and demonstrated its effectiveness to screen vasculature formation and autism spectrum disorder (ASD) models. Using the prototype, we confirmed that collagen crosslinking, ROCK, WNT, and YAP pathways impact vasculogenesis. In addition, ASD donor-derived neural progenitor cells can be distinguished from non-ASD control donor-derived neural progenitor cells.
