## Supplementary Table 1 for "Three-dimensional tissue platform co-laid with native collagen fibers and cells for phenotypic screening of stem cell interactions"

### Sheet: 180828 collagen fiber
Identified Proteins	Accession Number	# of peptides
Collagen alpha-1(I) chain OS=Bos taurus GN=COL1A1 PE=1 SV=3	P02453	26
Collagen alpha-2(I) chain OS=Bos taurus GN=COL1A2 PE=1 SV=2	P02465	12
Collagen alpha-1(III) chain OS=Bos taurus GN=COL3A1 PE=1 SV=1	P04258	8
Cluster of Keratin, type II cytoskeletal 7 OS=Bos taurus GN=KRT7 PE=2 SV=1 (Q29S21)	Q29S21 [3]	2
Keratin, type II cytoskeletal 7 OS=Bos taurus GN=KRT7 PE=2 SV=1	Q29S21	2
