## Supplementary Table 2 for "Three-dimensional tissue platform co-laid with native collagen fibers and cells for phenotypic screening of stem cell interactions"

### Sheet: Summary
Name	Number of extremities	Number of nodes	Number of Junctions	Number of master junction	Number of master segments	Total master segments length	Number of meshes	Totalmeshes area	Number of peaces	Number of segments	Number of branches	Number of isolated segments	Total length	Total branching length	Total segments length	Total branches length	Total isolated branches length	Branching interval	Mesh index	Mean Mesh Size
Chir99021	242	2596	744	316	658	55395	340	974077	1236	1053	132	51	69649	66649	58076	8573	3000	439.97	175.301	2864.9
Chir99021	228	1623	471	209	431	38540	233	772857	824	678	78	68	51772	46233	40619	5614	5539	520.756	184.402	3317
Chir99021	136	590	174	83	155	14267	74	174966	330	232	60	38	22736	19154	14236	4918	3582	237.267	171.892	2364.4
Chir99021	194	2231	635	260	572	46800	313	1063983	1060	920	90	50	59471	55280	49696	5584	4191	552.178	180	3399.3
Chir99021	149	728	211	96	195	15964	104	295910	389	290	51	48	23959	19771	16543	3228	4188	324.373	166.292	2845.3
Marimastat	363	1350	389	182	362	35735	189	408597	800	568	111	121	55759	44963	37736	7227	10796	339.964	196.346	2161.9
Marimastat	473	222	67	33	54	9681	32	57933	350	82	73	195	32736	16090	10091	5999	16646	138.233	293.364	1810.4
Marimastat	164	1664	472	202	446	35779	234	701931	812	699	66	47	47620	42892	38484	4408	4728	583.091	177.124	2999.7
Marimastat	239	1317	366	164	341	28871	174	478882	684	527	75	82	43356	35826	30116	5710	7530	401.547	176.043	2752.2
Marimastat	191	1252	352	136	305	24561	164	458117	637	506	77	54	36886	31359	26361	4998	5527	342.351	180.596	2793.4
Marimastat	179	1563	455	203	439	33407	229	698593	789	672	57	60	45062	41033	36168	4865	4029	634.526	164.567	3050.6
No inhibitor	191	709	210	100	187	16971	91	226452	425	299	65	61	27255	22709	18062	4647	4546	277.877	169.71	2488.5
No inhibitor	200	515	147	74	137	12670	63	132477	334	199	74	61	26806	19157	13359	5798	7649	180.527	171.216	2102.8
No inhibitor	149	180	53	23	60	7672	33	75045	173	91	21	61	16818	9991	8615	1376	6827	410.238	333.565	2274.1
No inhibitor	190	1829	515	210	479	36096	262	720746	888	773	46	69	48496	42726	39775	2951	5770	864.674	171.886	2750.9
No inhibitor	513	602	176	90	151	17885	85	137175	535	230	117	188	42230	28023	18700	9323	14207	159.829	198.722	1613.8
No inhibitor	401	1414	398	172	351	32799	187	414863	826	556	145	125	53796	44468	34560	9908	9328	238.345	190.692	2218.5
VEGF	510	1879	531	233	472	47685	256	539570	1081	738	184	159	74218	61070	49715	11355	13148	270.19	204.657	2107.7
VEGF	0	0	0	0	0	0	0	0	0	0	0	0	0	0	0	0	0	0	0	0
VEGF	243	516	152	70	128	13610	66	144055	350	198	63	89	25525	18287	13791	4496	7238	218.905	194.429	2182.7
VEGF	255	1727	484	201	438	46614	243	867620	884	713	93	78	61769	56071	49490	6581	5698	532.151	231.91	3570.5
VEGF	304	2507	703	290	644	57975	356	1098340	1220	1026	94	100	75465	67211	61446	5765	8254	653.681	199.914	3085.2
VEGF	285	650	190	103	193	21039	101	223011	460	290	59	111	34242	27297	23497	3800	6945	398.254	204.262	2208
Verteporin	519	1030	290	141	275	33411	151	273320	725	401	141	183	59411	45664	35161	10503	13747	249.369	236.957	1810.1
Verteporin	244	1854	513	215	492	42037	259	785235	930	777	76	77	56136	50370	45318	5052	5766	596.289	195.521	3031.8
Verteporin	338	1284	367	172	334	30796	174	451513	727	516	90	121	47466	38451	32213	6238	9015	357.922	179.047	2594.9
Verteporin	305	844	243	106	200	22170	107	304525	534	331	109	94	38834	31946	23382	8564	6888	214.514	209.151	2846
Verteporin	238	1564	446	200	414	34047	216	636552	811	659	72	80	48818	41527	36812	4715	7291	511.278	170.235	2947
XAV-939	220	1565	431	195	406	41638	227	567089	764	620	72	72	55207	47749	43332	4417	7458	601.833	213.528	2498.2
XAV-939	182	2801	763	322	712	66082	401	1356952	1262	1130	88	44	80201	74864	69157	5707	5337	785.875	205.224	3383.9
XAV-939	234	2756	769	303	673	58955	372	1171731	1280	1104	122	54	73719	70213	61900	8313	3506	507.377	194.571	3149.8
XAV-939	190	2562	726	336	697	61738	374	1332256	1201	1067	80	54	75791	69689	65530	4159	6102	819.125	183.744	3562.2
XAV-939	175	2595	741	313	673	62218	380	1098898	1202	1065	99	38	73737	70877	64957	5920	2860	656.131	198.78	2891.8
XAV-939	137	1615	451	183	398	33045	220	841678	757	656	67	34	43080	39922	35532	4390	3158	530.328	180.574	3825.8
Y-27632	183	494	139	69	138	21829	71	233306	318	205	51	62	32977	26308	22840	3468	6669	447.843	316.362	3286
Y-27632	533	327	92	46	79	12028	47	74847	426	128	81	217	34973	20037	13269	6768	14936	163.815	261.478	1592.5
Y-27632	492	752	230	100	191	20290	96	180983	598	289	134	175	43336	29264	20281	8983	14072	151.351	202.9	1885.2
Y-27632	557	366	101	44	88	11054	47	68752	453	135	93	225	34169	19448	12061	7387	14721	129.688	251.227	1462.8
Y-27632	410	538	158	69	120	14839	57	145527	452	193	116	143	35284	25149	15298	9851	10135	131.879	215.058	2553.1
