## Supplementary Table 3 for "Three-dimensional tissue platform co-laid with native collagen fibers and cells for phenotypic screening of stem cell interactions"

### Sheet: summary
Name	Number of extremities	Number of nodes	Number of Junctions	Number of master junction	Number of master segments	Total master segments length	Number of meshes	Totalmeshes area	Number of peaces	Number of segments	Number of branches	Number of isolated segments	Total length	Total branching length	Total segments length	Total branches length	Total isolated branches length	Branching interval	Mesh index	Mean Mesh Size
Marimastat	317	907	240	136	285	40855	153	380319	571	396	45	130	53075	46596	44135	2461	6479	980.778	300.404	2485.7
Marimastat	281	1019	287	155	299	40070	159	537750	597	428	67	102	50918	46012	42066	3946	4906	627.851	258.516	3382.1
Marimastat	334	820	228	129	254	42287	132	417782	540	341	70	129	55884	48076	43719	4357	7808	624.557	327.806	3165
Marimastat	244	1384	380	207	425	63969	205	949533	721	577	55	89	75228	68422	65568	2854	6806	1192.14	309.029	4631.9
Marimastat	265	931	257	126	270	43598	139	500255	563	401	67	95	54326	49574	45682	3892	4752	681.821	346.016	3599
Marimastat	347	803	220	116	226	33570	117	405097	527	331	59	137	45895	38571	35340	3231	7324	598.983	289.397	3462.4
Marimastat	243	451	119	67	144	26980	79	221847	333	197	39	97	35753	31165	28488	2677	4588	730.462	402.687	2808.2
Chir99021	428	593	163	116	233	36337	119	262375	521	292	50	179	51902	42486	39910	2576	9416	798.2	313.25	2204.8
Chir99021	341	917	248	154	282	42607	153	415995	612	414	61	137	57011	49915	46724	3191	7096	765.967	276.669	2718.9
Chir99021	309	1007	260	172	336	53212	167	689852	612	439	45	128	64804	58541	56366	2175	6263	1252.58	309.372	4130.9
Chir99021	345	768	211	126	240	39539	125	378678	533	345	45	143	52207	44903	42437	2466	7304	943.044	313.802	3029.4
Chir99021	284	537	142	83	178	27217	101	218131	401	242	42	117	36735	31220	29456	1764	5515	701.333	327.916	2159.7
Chir99021	403	756	206	124	247	40189	131	356554	569	342	61	166	55360	46416	43271	3145	8944	709.361	324.105	2721.8
Chir99021	217	633	170	105	201	30661	111	270722	411	287	43	81	42087	36031	33732	2299	6056	784.465	292.01	2438.9
No inhibitors	146	503	136	62	123	19243	64	405745	276	190	36	50	24425	21467	19508	1959	2958	541.889	310.371	6339.8
No inhibitors	300	878	249	137	264	39192	141	376297	559	383	60	116	51748	44778	41393	3385	6970	689.883	286.073	2668.8
No inhibitors	329	919	243	136	271	35878	143	327135	557	364	61	132	48018	41523	37653	3870	6495	617.262	263.809	2287.7
No inhibitors	310	777	212	131	259	39680	132	401215	511	340	46	125	51648	44439	41767	2672	7209	907.978	302.901	3039.5
No inhibitors	296	719	205	111	236	36960	130	376938	493	327	40	126	46814	40990	39051	1939	5824	976.275	332.973	2899.5
No inhibitors	282	709	194	125	242	32486	125	279634	489	331	40	118	43814	37421	35619	1802	6393	890.475	259.888	2237.1
VEGF	323	935	243	158	311	54044	153	631895	591	411	47	133	66727	59371	57262	2109	7356	1218.34	342.051	4130
VEGF	104	459	126	71	145	17908	78	201984	260	202	16	42	24320	20065	19195	870	4255	1199.69	252.225	2589.5
VEGF	212	1089	286	162	334	60186	162	785964	567	440	52	75	69299	65280	61655	3625	4019	1185.67	371.519	4851.6
VEGF	293	1082	287	167	331	57145	165	683951	620	456	45	119	69470	62251	59396	2855	7219	1319.91	342.186	4145.2
VEGF	182	855	225	116	234	38973	136	399764	457	338	58	61	46750	43503	40162	3341	3247	692.448	335.974	2939.4
VEGF	234	709	194	100	209	33891	121	298132	434	293	48	93	41486	36989	34557	2432	4497	719.938	338.91	2463.9
VEGF	252	704	183	104	219	39744	117	442660	446	303	44	99	49319	44175	41953	2222	5144	953.477	382.154	3783.4
Verteporfin	445	1992	573	277	555	69411	268	1845437	1105	828	121	156	85975	78934	71502	7432	7041	590.926	250.581	6886
Verteporfin	244	1120	315	147	330	37675	168	603105	643	502	44	97	47312	42748	40581	2167	4564	922.295	256.293	3589.9
Verteporfin	325	1497	416	203	403	52876	193	1336443	796	588	107	101	64446	59760	53467	6293	4686	499.692	260.473	6924.6
Verteporfin	423	1715	489	221	438	63075	229	2030806	947	675	137	135	78372	70981	63476	7505	7391	463.328	285.407	8868.1
Verteporfin	379	1903	528	241	501	67010	249	1811425	1005	754	125	126	81621	75139	68067	7072	6482	544.536	278.05	7274.8
Verteporfin	304	1656	460	217	439	59030	217	1722301	860	656	112	92	70840	66290	59607	6683	4550	532.205	272.028	7936.9
Verteporfin	413	1528	422	193	400	64161	199	2197240	862	594	139	129	81692	74378	65409	8969	7314	470.568	332.44	11041.4
XAV939	349	830	215	121	230	43414	131	395316	535	335	61	139	56634	49562	45467	4095	7072	745.361	358.793	3017.7
XAV939	314	1236	328	172	357	54760	198	665487	682	498	64	120	67584	60161	56812	3349	7423	887.688	318.372	3361
XAV939	305	1167	310	161	327	53868	176	663985	655	479	55	121	65799	58523	55858	2665	7276	1015.6	334.584	3772.6
XAV939	319	781	227	126	256	40613	131	423529	524	345	49	130	52508	45315	42330	2985	7193	863.878	322.325	3233
XAV939	309	877	226	141	287	48880	146	453775	551	377	49	125	59759	53823	51641	2182	5936	1053.9	346.667	3108
XAV939	354	874	242	129	263	41105	141	426661	581	378	70	133	54871	47572	42835	4737	7299	611.929	318.643	3026
XAV939	250	503	141	71	157	26121	84	265885	356	220	34	102	34631	29420	27366	2054	5211	804.882	367.901	3165.3
Y-27632	410	1639	435	259	528	70584	293	714278	960	735	62	163	88275	80123	76910	3213	8152	1240.48	272.525	2437.8
Y-27632	454	1443	402	237	478	71962	271	655216	905	638	92	175	91976	82394	76248	6146	9582	828.783	303.637	2417.8
Y-27632	499	699	188	148	283	34835	146	258123	661	390	67	204	54820	45277	41815	3462	9543	624.104	235.372	1768
Y-27632	321	995	271	166	332	40669	186	390864	653	466	59	128	56027	48478	45014	3464	7549	762.949	244.994	2101.4
Y-27632	423	949	248	171	331	47738	173	454866	664	429	72	163	65241	57029	52507	4522	8212	729.264	279.17	2629.3
Y-27632	333	950	263	157	336	49950	183	446498	644	452	59	133	62986	56756	54182	2574	6230	918.339	318.153	2439.9
Y-27632	361	1202	312	197	408	57277	215	542554	744	542	53	149	73373	65261	62224	3037	8112	1174.04	290.746	2523.5
