## Supplementary Table 4 for "Three-dimensional tissue platform co-laid with native collagen fibers and cells for phenotypic screening of stem cell interactions"

### Sheet: correlation
	LD1	LD2	LD3	LD4	IQ.at.Biopsy	Brain.volume.at.2.4.years.old..mL.	Biopsy.age	Vineland.ABC.at.Biopsy
LD1	1	2.25142e-16	-3.60592e-16	-5.01556e-16	-0.176325	0.475767	0.121257	-0.179924
LD2	2.25142e-16	1	4.52913e-16	2.42542e-16	0.75258	-0.36961	-0.103764	0.748489
LD3	-3.60592e-16	4.52913e-16	1	2.82256e-17	-0.0635914	0.156777	0.0714476	-0.0313694
LD4	-5.01556e-16	2.42542e-16	2.82256e-17	1	-0.172774	0.0448797	-0.433276	-0.00966163
IQ.at.Biopsy	-0.176325	0.75258	-0.0635914	-0.172774	1	-0.729267	-0.199521	0.817587
Brain.volume.at.2.4.years.old..mL.	0.475767	-0.36961	0.156777	0.0448797	-0.729267	1	0.402792	-0.595373
Biopsy.age	0.121257	-0.103764	0.0714476	-0.433276	-0.199521	0.402792	1	-0.20152
Vineland.ABC.at.Biopsy	-0.179924	0.748489	-0.0313694	-0.00966163	0.817587	-0.595373	-0.20152	1
